# An IL-2 mutein increases IL-10 and CTLA-4-dependent suppression of dendritic cells by regulatory T cells

**DOI:** 10.1101/2023.12.01.569613

**Authors:** Braxton L. Jamison, Matthew Lawrance, Chun Jing Wang, Hannah A. DeBerg, David M. Sansom, Marc A. Gavin, Lucy S.K. Walker, Daniel J. Campbell

## Abstract

Interleukin-2 (IL-2) variants with increased CD25 dependence that selectively expand Foxp3^+^ regulatory T (T_R_) cells are in clinical trials for treating inflammatory diseases. Using an Fc-fused IL-2 mutein (Fc.IL-2 mutein) we developed that prevents diabetes in non-obese diabetic (NOD) mice, we show that Fc.IL-2 mutein induced an activated T_R_ population with elevated proliferation, a transcriptional program associated with Stat5- and TCR-dependent gene modules, and high IL-10 and CTLA-4 expression. Increased IL-10 signaling limited surface MHC class II upregulation during conventional dendritic cell (cDC) maturation, while increased CTLA-4-dependent transendocytosis led to the transfer of CD80 and CD86 costimulatory ligands from maturing cDCs to T_R_ cells. In NOD mice, Fc.IL-2 mutein treatment promoted the suppression of cDCs in the inflamed pancreas and pancreatic lymph nodes resulting in T cell anergy. Thus, IL-2 mutein-expanded T_R_ cells have enhanced functional properties and restrict cDC function, offering promise for targeted immunotherapy use in autoimmune disease.
