## Supplementary material for "An IL-2 mutein increases IL-10 and CTLA-4-dependent suppression of dendritic cells by regulatory T cells": Key Resources Table

### Sheet: Antibodies
REAGENT	SOURCE	DILUTION	IDENTIFIER
Anti-mouse CD4 BV650 (RM4-5)	BioLegend	1:400	Cat# 100555
Anti-mouse CD4 BV421 (RM4-5)	BioLegend	1:400	Cat# 100563
Anti-mouse CD45 BUV395 (30-F11)	BD Biosciences	1:400	Cat# 564279
Anti-mouse TCRβ BUV737 (H57-597)	BD Biosciences	1:400	Cat# 612821
Anti-mouse CD25 BV785 (PC61)	BioLegend	1:200	Cat# 102051
Anti-mouse Foxp3 PE (FJK-16s)	eBioscience (ThermoFisher)	1:100	Cat# 12-5773-82
Anti-mouse Foxp3 eFluor450 (FJK-16s)	eBioscience (ThermoFisher)	1:100	Cat# 48-5773-82
Anti-mouse Ki-67 AF488 (11F6)	BioLegend	1:100	Cat# 151204
Anti-mouse CD44 AF700 (IM7)	BioLegend	1:200	Cat# 103026
Anti-mouse CD44 BV510 (IM7)	BioLegend	1:200	Cat# 103043
Anti-mouse CD62L BV711 (MEL-14)	BioLegend	1:200	Cat# 104445
Anti-mouse ICOS BV510 (C398.4A)	BioLegend	1:200	Cat# 313525
Anti-mouse PD-1 PE-Cy7 (RMP1-30)	BioLegend	1:200	Cat# 109110
Anti-mouse PD-1 BUV805 (29F.1A12)	BD Biosciences	1:200	Cat# 568609
Anti-mouse CTLA-4 PE-Dazzle594 (UC10-4B9)	BioLegend	1:200	Cat# 106318
Anti-mouse CTLA-4 APC (UC10-4F10-11)	BD Biosciences	1:200	Cat# 564331
Anti-mouse CTLA-4 PE (UC10-4F10-11)	BD Biosciences	1:200	Cat# 553720
Biotin anti-Allophycocyanin (APC003)	BioLegend	1:100	Cat# 408004
Anti-mouse IL-10 BV421 (JES5-16E3)	BioLegend	1:150	Cat# 505022
Anti-mouse CD16/32 (93)	BioLegend	1:50	Cat# 101320
Anti-mouse CD5 AF488 (53-7.3)	BioLegend	1:400	Cat# 100612
Anti-mouse CD19 AF488 (6D5)	BioLegend	1:400	Cat# 115521
Anti-mouse GR-1 AF488 (RB6-8C5)	BioLegend	1:400	Cat# 108417
Anti-mouse NK1.1 AF488 (PK136)	BioLegend	1:400	Cat# 108718
Anti-mouse CD11c PE-Cy7 (N418)	BioLegend	1:200	Cat# 117318
Anti-mouse I-Ab eFluor450 (M5/114.15.12)	eBioscience (ThermoFisher)	1:1000	Cat# 48-5321-82
Anti-mouse I-Ak BV421 (10-3.6)	BD Biosciences	1:25	Cat# 743471
Anti-mouse CD11b Percp-Cy5.5 (M1/70)	BD Biosciences	1:500	Cat# 550993
Anti-mouse 33D1 APC (33D1)	BioLegend	1:100	Cat# 124914
Anti-mouse CD8a PE (53-6.7)	BioLegend	1:400	Cat# 100708
Anti-mouse CD8a BV510 (53-6.7)	BioLegend	1:200	Cat# 100751
Anti-mouse CD8a AF488 (53-6.7)	BioLegend	1:400	Cat# 100723
Anti-mouse CD8a Bv711 (53-6.7)	BioLegend	1:400	Cat# 100747
Anti-mouse Sirpa BUV805 (P84)	BD Biosciences	1:50	Cat# 741997
Anti-mouse XCR1 BV510 (ZET)	BioLegend	1:200	Cat# 148218
Anti-mouse CD103 APC (2E7)	BioLegend	1:50	Cat# 121414
Anti-mouse F4/80 BV711 (BM8)	BioLegend	1:200	Cat# 123147
Anti-mouse CD80 BV605 (16-10A1)	BioLegend	1:200	Cat# 104729
Anti-mouse CD86 BV650 (GL-1)	BioLegend	1:200	Cat# 105036
Anti-mouse CD40 PE-Dazzle594 (3/23)	BioLegend	1:200	Cat# 124630
Anti-mouse CD45.2 BUV395 (104)	BD Biosciences	1:50	Cat# 564616
Anti-mouse CD45.1 AF700 (A20)	BioLegend	1:200	Cat# 110723
Anti-mouse IL-10R PE (1B1.3a)	BioLegend	1:200	Cat# 112705
Anti-mouse CD73 PE-Cy7 (TY/11.8)	BioLegend	1:200	Cat# 127224
Anti-mouse FR4 PE-Dazzle594 (12A5)	BioLegend	1:200	Cat# 125015
TotalSeq-C0301 anti-mouse Hashtag 1	BioLegend	1:25	Cat# 155861
TotalSeq-C0302 anti-mouse Hashtag 2	BioLegend	1:25	Cat# 155863
TotalSeq-C0303 anti-mouse Hashtag 3	BioLegend	1:25	Cat# 155865
Anti-mouse CTLA-4 (UC10-4F10-11)	Bio X Cell	N/A	Cat# BP0032
Anti-glutathione S-transferase (PIP)	Bio X Cell	N/A	Cat# BE0260

### Sheet: Bacterial and Virus Strains
REAGENT	SOURCE	IDENTIFIER
XL-1 Blue E.coli	Daniel J. Campbell	N/A

### Sheet: Chemicals, Peptides, Proteins
REAGENT	SOURCE	DILUTION	IDENTIFIER
Liberase TM	Roche	N/A	Cat# 05401127001
DNase I	Sigma-Aldrich	N/A	Cat# D4513
Collagenase Type V	Sigma-Aldrich	N/A	Cat# C9263
Enzyme-free cell dissociation buffer	Sigma-Aldrich	N/A	Cat# C5789
Bafilomycin A1	Sigma-Aldrich	N/A	Cat# SML1661
ACK lysis buffer	ThermoFisher	N/A	Cat# A1049201
LPS	Sigma-Aldrich	N/A	Cat# L4005
Fixable Viability Dye eFluor780	ThermoFisher	1:4000	Cat# 65-0865-18
Streptavidin-APC	BioLegend	1:100	Cat# 405207

### Sheet: Critical Commercial Assays
REAGENT	SOURCE	IDENTIFIER
CD11c MicroBeads, mouse	Miltenyi Biotec	Cat# 130-125-835
CD4 MicroBeads, mouse	Miltenyi Biotec	Cat# 130-117-043
CD4+ T cell Isolation Kit, mouse	Miltenyi Biotec	Cat# 130-104-454
Cell Stimulation Cocktail (plus protein transport inhibitors)	ThermoFisher	Cat# 00-4975-03
eBioscience Foxp3/Transcription Factor Staining Buffer Set	ThermoFisher	Cat# 00-5523-00
SMART-Seq v4 Ultra Low Input RNA Kit for Sequencing	Takara Bio	Cat# 634894
NexteraXT DNA Library Preparation Kit	Illumina	Cat# FC-131-1024
Library Construction Kit, 16 rxns	10x Genomics	Cat# 1000190
Chromium Single Cell Mouse TCR Amplification Kit, 16 rxns	10x Genomics	Cat# 1000254
Chromium Next GEM Single Cell 5' Kit v2, 4 rxns	10x Genomics	Cat# 1000265
Chromium Next GEM Chip K Single Cell Kit, 16 rxns	10x Genomics	Cat# 1000287
5' Feature Barcode Kit, 16 rxns	10x Genomics	Cat# 1000256
Dual Index Kit TN Set A, 96 rxn	10x Genomics	Cat# 1000250
Dual Index Kit TT Set A 96 rxns	10x Genomics	Cat# 1000215
NextSeq 2000 P3 Reagents (100 Cycles)	Illumina	Cat# 20040559

### Sheet: Cell Lines
REAGENT	SOURCE	IDENTIFIER
Platinum-E	Shivani Srivastava	N/A
NIH/3T3	Daniel J. Campbell	N/A

### Sheet: Organisms and Strains 
REAGENT	SOURCE	IDENTIFIER
C57BL/6J	Jackson Laboratory	Cat# 000664
B6.SJL-Ptprca Pepcb/BoyJ	Jackson Laboratory	Cat# 002014
B6.129S2-Il10rbtm1Agt/J	Jackson Laboratory	Cat# 005027
C57BL/6-Foxp3tm1Flv/J	Jackson Laboratory	Cat# 008374
NOD/ShiLtJ	Jackson Laboratory	Cat# 001976
BALB/cJ	Jackson Laboratory	Cat# 000651
CD80-mCherry.Rag2-/-	Lucy S.K. Walker and David M. Sansom	N/A

### Sheet: Recombinant DNA
REAGENT	SOURCE	IDENTIFIER
pCD86-EGFP	Addgene	Cat# 133858
modified MSCV2.2	Daniel J. Campbell	N/A

### Sheet: Software and Algorightms
REAGENT	SOURCE	IDENTIFIER
FlowJo v10.8 and v10.9. Software	BD Life Sciences	https://www.flowjo.com
R 4.0.3	CRAN	https://cran.r-project.org/
limma_3.49.4	Ritchie ME, Phipson B, Wu D, Hu Y, Law CW, Shi W, Smyth GK (2015). “limma powers differential expression analyses for RNA-sequencing and microarray studies.” Nucleic Acids Research, 43(7), e47. doi:10.1093/nar/gkv007.	https://bioconductor.org/packages/release/bioc/html/limma.html
ROAST	Wu, D, Lim, E, Francois Vaillant, F, Asselin-Labat, M-L, Visvader, JE, and Smyth, GK (2010). ROAST: rotation gene set tests for complex microarray experiments. Bioinformatics 26, 2176-2182. http://bioinformatics.oxfordjournals.org/content/26/17/2176	https://bioconductor.org/packages/release/bioc/html/limma.html
STAR v.2.4.2a	Dobin, Alexander, Carrie A. Davis, Felix Schlesinger, Jorg Drenkow, Chris Zaleski, Sonali Jha, Philippe Batut, Mark Chaisson, and Thomas R. Gingeras. "STAR: ultrafast universal RNA-seq aligner." Bioinformatics 29, no. 1 (2013): 15-21.	https://github.com/alexdobin/STAR
HTSeq 2.0.2	Putri et al. Analysing high-throughput sequencing data in Python with HTSeq 2.0. Bioinformatics, btac166, https://doi.org/10.1093/bioinformatics/btac166 (2022).	https://pypi.org/project/HTSeq/
Picard tools 1.134	“Picard Toolkit.” 2019. Broad Institute, GitHub Repository. https://broadinstitute.github.io/picard/; Broad Institute	https://github.com/broadinstitute/picard
Seurat_v3	Stuart and Butler et al. Comprehensive Integration of Single-Cell Data. Cell (2019)	https://satijalab.org/seurat/
CellRanger	Zheng, Grace X.Y., Terry, Jessica M., [...] Bielas, Jason H. (2017). Massively parallel digital transcriptional profiling of single cells. Nature Communications. 8: 1-12, doi:10.1038/ncomms14049	https://www.10xgenomics.com/support/software/cell-ranger/getting-started/cr-what-is-cell-ranger#
ComplexHeatmap	Gu Z, Eils R, Schlesner M (2016). “Complex heatmaps reveal patterns and correlations in multidimensional genomic data.” Bioinformatics. doi:10.1093/bioinformatics/btw313.	https://bioconductor.org/packages/release/bioc/html/ComplexHeatmap.html
EdgeR	Robinson MD, McCarthy DJ, Smyth GK (2010). “edgeR: a Bioconductor package for differential expression analysis of digital gene expression data.” Bioinformatics, 26(1), 139-140.doi:10.1093/bioinformatics/btp616.	https://bioconductor.org/packages/release/bioc/html/edgeR.html
